# A spatial multi-omics atlas of the human lung reveals a novel immune cell survival niche

**DOI:** 10.1101/2021.11.26.470108

**Authors:** Elo Madissoon, Amanda J. Oliver, Vitalii Kleshchevnikov, Anna Wilbrey-Clark, Krzysztof Polanski, Ana Ribeiro Orsi, Lira Mamanova, Liam Bolt, Nathan Richoz, Rasa Elmentaite, J. Patrick Pett, Ni Huang, Peng He, Monika Dabrowska, Sophie Pritchard, Liz Tuck, Elena Prigmore, Andrew Knights, Agnes Oszlanczi, Adam Hunter, Sara F. Vieira, Minal Patel, Nikitas Georgakopoulos, Krishnaa Mahbubani, Kourosh Saeb-Parsy, Menna Clatworthy, Omer Ali Bayraktar, Oliver Stegle, Natsuhiko Kumasaka, Sarah A. Teichmann, Kerstin B. Meyer

## Abstract

Multiple distinct cell types of the human lung and airways have been defined by single cell RNA sequencing (scRNAseq). Here we present a multi-omics spatial lung atlas to define novel cell types which we map back into the macro- and micro-anatomical tissue context to define functional tissue microenvironments. Firstly, we have generated single cell and nuclei RNA sequencing, VDJ-sequencing and Visium Spatial Transcriptomics data sets from 5 different locations of the human lung and airways. Secondly, we define additional cell types/states, as well as spatially map novel and known human airway cell types, such as adult lung chondrocytes, submucosal gland (SMG) duct cells, distinct pericyte and smooth muscle subtypes, immune-recruiting fibroblasts, peribronchial and perichondrial fibroblasts, peripheral nerve associated fibroblasts and Schwann cells. Finally, we define a survival niche for IgA-secreting plasma cells at the SMG, comprising the newly defined epithelial SMG-Duct cells, and B and T lineage immune cells. Using our transcriptomic data for cell-cell interaction analysis, we propose a signalling circuit that establishes and supports this niche. Overall, we provide a transcriptional and spatial lung atlas with multiple novel cell types that allows for the study of specific tissue microenvironments such as the newly defined gland-associated lymphoid niche (GALN).
