## Supplementary Table 2 for "A spatial multi-omics atlas of the human lung reveals a novel immune cell survival niche"

### Sheet: single-nuclei RNA-seq
ID	Sample_name	Pool	Pool_nr	Material	Donor	Location_long	Location	Spatial_code	Protocol_code	Starting material	Clean_up	Modifications to protocols.io	Protocols.io	Cell fraction	Version	Gender
HCA_A_LNG9387709	KM_LNG_D1a_GEX	Pool1	1	single nuclei	A37_A40_A41_A47_A48	Mix	pool	Mix	Nuc_FACS_Heart_Sections	Frozen sections	FACS	Starting material went straight for dounce homogenisation, there was no mincing of the tissue	https://www.protocols.io/view/single-cell-and-single-nuclei-analysis-human-heart-veae3ae	All cells	10x3primev3	Mix
HCA_A_LNG9387710	KM_LNG_D1b_GEX	Pool1	1	single nuclei	A37_A40_A41_A47_A48	Mix	pool	Mix	Nuc_FACS_Heart_Sections	Frozen sections	FACS	Starting material went straight for dounce homogenisation, there was no mincing of the tissue	https://www.protocols.io/view/single-cell-and-single-nuclei-analysis-human-heart-veae3ae	All cells	10x3primev3	Mix
HCA_A_LNG9387711	KM_LNG_D2a_GEX	Pool2	2	single nuclei	A37_A40_A41_A47_A48	Mix	pool	Mix	Nuc_FACS_Heart_Sections	Frozen sections	FACS	Starting material went straight for dounce homogenisation, there was no mincing of the tissue	https://www.protocols.io/view/single-cell-and-single-nuclei-analysis-human-heart-veae3ae	All cells	10x3primev3	Mix
HCA_A_LNG9387712	KM_LNG_D2b_GEX	Pool2	2	single nuclei	A37_A40_A41_A47_A48	Mix	pool	Mix	Nuc_FACS_Heart_Sections	Frozen sections	FACS	Starting material went straight for dounce homogenisation, there was no mincing of the tissue	https://www.protocols.io/view/single-cell-and-single-nuclei-analysis-human-heart-veae3ae	All cells	10x3primev3	Mix
HCA_A_LNG9387713	KM_LNG_D3a_GEX	Pool3	3	single nuclei	A37_A40_A41_A47_A48	Mix	pool	Mix	Nuc_FACS_Heart_Sections	Frozen sections	FACS	Starting material went straight for dounce homogenisation, there was no mincing of the tissue	https://www.protocols.io/view/single-cell-and-single-nuclei-analysis-human-heart-veae3ae	All cells	10x3primev3	Mix
HCA_A_LNG9387714	KM_LNG_D3b_GEX	Pool3	3	single nuclei	A37_A40_A41_A47_A48	Mix	pool	Mix	Nuc_FACS_Heart_Sections	Frozen sections	FACS	Starting material went straight for dounce homogenisation, there was no mincing of the tissue	https://www.protocols.io/view/single-cell-and-single-nuclei-analysis-human-heart-veae3ae	All cells	10x3primev3	Mix
HCA_A_LNG9387715	KM_LNG_D4a_GEX	Pool4	4	single nuclei	A37_A40_A41_A47_A48	Mix	pool	Mix	Nuc_FACS_Heart_Sections	Frozen sections	FACS	Starting material went straight for dounce homogenisation, there was no mincing of the tissue	https://www.protocols.io/view/single-cell-and-single-nuclei-analysis-human-heart-veae3ae	All cells	10x3primev3	Mix
HCA_A_LNG9387716	KM_LNG_D4b_GEX	Pool4	4	single nuclei	A37_A40_A41_A47_A48	Mix	pool	Mix	Nuc_FACS_Heart_Sections	Frozen sections	FACS	Starting material went straight for dounce homogenisation, there was no mincing of the tissue	https://www.protocols.io/view/single-cell-and-single-nuclei-analysis-human-heart-veae3ae	All cells	10x3primev3	Mix
HCA_A_LNG9387717	KM_LNG_D5a_GEX	Pool5	5	single nuclei	A37_A40_A41_A47_A48	Mix	pool	Mix	Nuc_FACS_Heart_Sections	Frozen sections	FACS	Starting material went straight for dounce homogenisation, there was no mincing of the tissue	https://www.protocols.io/view/single-cell-and-single-nuclei-analysis-human-heart-veae3ae	All cells	10x3primev3	Mix
HCA_A_LNG9387718	KM_LNG_D5b_GEX	Pool5	5	single nuclei	A37_A40_A41_A47_A48	Mix	pool	Mix	Nuc_FACS_Heart_Sections	Frozen sections	FACS	Starting material went straight for dounce homogenisation, there was no mincing of the tissue	https://www.protocols.io/view/single-cell-and-single-nuclei-analysis-human-heart-veae3ae	All cells	10x3primev3	Mix
WTDAtest7985096	A26-LNG-1-FTM-6	Single sample	Single sample	single nuclei	A26	Lower Left Lobe	LowLeftPar	1	Nuc_Percoll_Muscle	Minced frozen tissue	Percoll	None	https://www.protocols.io/view/nuclei-isolation-from-human-skeletal-muscle-t68erhw	All cells	10x3primev3	Female
WTDAtest8433409	A48-LNG-1-FTM-4-FACs	Single sample	Single sample	single nuclei	A48	Upper left lobe	TopLeftPar	5	Nuc_FACS_Muscle	Minced frozen tissue	FACS	Clean-up with FACS, not Percoll	https://www.protocols.io/view/nuclei-isolation-from-human-skeletal-muscle-t68erhw	All cells	10x3primev3	Male
WTDAtest8550127	A48-LNG-1-FTM-6-FACs	Single sample	Single sample	single nuclei	A48	Upper left lobe	TopLeftPar	5	Nuc_FACS_Heart	Minced frozen tissue	FACS	None	https://www.protocols.io/view/single-cell-and-single-nuclei-analysis-human-heart-veae3ae	All cells	10x3primev3	Male
WSSS_A_LNG8757927	A42-LNG-2-FO-3	Single sample	Single sample	single nuclei	A42	Trachea	Trachea	2	Nuc_FACS_Heart_Sections	Frozen sections	FACS	Starting material went straight for dounce homogenisation, there was no mincing of the tissue	https://www.protocols.io/view/single-cell-and-single-nuclei-analysis-human-heart-veae3ae	All cells	10x3primev3	Male
WSSS_A_LNG8757928	A42-LNG-3-FO-2	Single sample	Single sample	single nuclei	A42	Bronchi 2-3 divison without surrounding parenchyma	Bronchi.2.3	3	Nuc_FACS_Heart_Sections	Frozen sections	FACS	Starting material went straight for dounce homogenisation, there was no mincing of the tissue	https://www.protocols.io/view/single-cell-and-single-nuclei-analysis-human-heart-veae3ae	All cells	10x3primev3	Male
WSSS_A_LNG8757929	A42-LNG-3-FO-6	Single sample	Single sample	single nuclei	A42	Bronchi 2-3 divison without surrounding parenchyma	Bronchi.2.3	3	Nuc_FACS_Heart_Sections	Frozen sections	FACS	Starting material went straight for dounce homogenisation, there was no mincing of the tissue	https://www.protocols.io/view/single-cell-and-single-nuclei-analysis-human-heart-veae3ae	All cells	10x3primev3	Male
