## Supplementary Table 3 for "A spatial multi-omics atlas of the human lung reveals a novel immune cell survival niche"

### Sheet: Sheet1
Sequencing_ID	Image	Loc_plot	Donor	Donor_ID_2	Age	BMI	Smoking_status	Years_smoking	Gender	ID_2	Visium_slide_ID	Visium_Slide_location_ID	Permeabilisation time	ID_block	ID_section
WSA_LngSP8759310	LNV19S18-062_A42LNG2FO3_A1	a_Trachea	A42	456C	60-65	na	Non	na	M	A42-LNG-2-FO-3-S3-A1	V19S18-062	A1	30min	A42-LNG-2-FO-3	A42-LNG-2-FO-3-S3
WSA_LngSP8759311	LNV19S18-062_A42LNG3FO2_B1	c_Bronchi.4	A42	456C	60-65	na	Non	na	M	A42-LNG-3-FO-2-S3-B1	V19S18-062	B1	30min	A42-LNG-3-FO-2	A42-LNG-3-FO-2-S3
WSA_LngSP8759312	LNV19S18-062_A42LNG3FO2_C1	c_Bronchi.4	A42	456C	60-65	na	Non	na	M	A42-LNG-3-FO-2-S4-C1	V19S18-062	C1	30min	A42-LNG-3-FO-2	A42-LNG-3-FO-2-S4
WSA_LngSP8759313	LNV19S18-062_A42LNG3FO6_D1	a_Trachea	A42	456C	60-65	na	Non	na	M	A42-LNG-3-FO-6-S3-D1	V19S18-062	D1	30min	A42-LNG-3-FO-6	A42-LNG-3-FO-6-S3
WSA_LngSP9258462	A50-LNG-0-FO-14_061_A1.jpg	d_LowLeftPar	A50	525B	75-80	na	past	40	F	A50_LNG_0_FO_14_A1	V19S18_061	A1	18min	A50-LNG-0-FO-14	A50_LNG_0_FO_14
WSA_LngSP9258463	A50-LNG-0-FO-3_061_B1.jpg	c_Bronchi.4	A50	525B	75-80	na	past	40	F	A50_LNG_0_FO_3_B1	V19S18_061	B1	25min	A50-LNG-0-FO-3	A50_LNG_0_FO_3
WSA_LngSP9258464	A37-LNG-3-FO-3_061_C1.jpg	b_Bronchi.2.3	A37	428C	55-60	na	current	30	F	A37_LNG_3_FO_3_C1	V19S18_061	C1	25min	A37-LNG-3-FO-3	A37_LNG_3_FO_3
WSA_LngSP9258465	A47-LNG-3-FO-3_061_D1.jpg	d_LowLeftPar	A47	490C	55-60	na	Non	na	F	A47_LNG_3_FO_3_D1	V19S18_061	D1	18min	A47-LNG-3-FO-3	A47_LNG_3_FO_3
WSA_LngSP9258466	A50-LNG-0-FO-14_063_A1.jpg	d_LowLeftPar	A50	525B	75-80	na	past	40	F	A50_LNG_FO_14_E1	V19S18_063	A1	24min	A50-LNG-0-FO-14	A50_LNG_FO_14
WSA_LngSP9258467	A50-LNG-0-FO-3_063_B1.jpg	c_Bronchi.4	A50	525B	75-80	na	past	40	F	A50_LNG_0_FO_3_F1	V19S18_063	B1	35min	A50-LNG-0-FO-3	A50_LNG_0_FO_3
WSA_LngSP9258468	A37-LNG-3-FO-3_063_C1.jpg	b_Bronchi.2.3	A37	428C	55-60	na	current	30	F	A37_LNG_3_FO_3_G1	V19S18_063	C1	35min	A37-LNG-3-FO-3	A37_LNG_3_FO_3
WSA_LngSP9258469	A47-LNG-3-FO-3_063_D1.jpg	d_LowLeftPar	A47	490C	55-60	na	Non	na	F	A47_LNG_3_FO_3_H1	V19S18_063	D1	24min	A47-LNG-3-FO-3	A47_LNG_3_FO_3
WSA_LngSP10193345	V10A15-099_A1	e_TopLeftPar	A48	500C	60-65	na	current	40	M	LNG_V10A15_099_A1	V10A15-099	A1	24min	A48-LNG-5-FO-1	A48-LNG-5-FO-1
WSA_LngSP10193346	V10A15-099_B1	b_Bronchi.2.3	A48	500C	60-65	na	current	40	M	LNG_V10A15_099_B1	V10A15-099	B1	24min	A48-LNG-3-FO-1	A48-LNG-3-FO-1
WSA_LngSP10193347	V10A15-099_D1	d_LowLeftPar	A37	428C	55-60	na	current	30	F	LNG_V10A15_099_D1	V10A15-099	D1	24min	A37LNG-1-F0-2	A37LNG-1-F0-2
WSA_LngSP10193348	V10U24-115_B1	b_Bronchi.2.3	A37	428C	55-60	na	current	30	F	LNG_V10U24_115_B1	V10U24-115	B1	24min	A37-LNG-3-FO-1	A37-LNG-3-FO-1
