## Supplementary Table 1 for "A spatial multi-omics atlas of the human lung reveals a novel immune cell survival niche"

### Sheet: Sheet1
sample	ID_hr	Location_long	Location	Spatial_code	Material	sample	Protocol_code	Cell_fraction	Dissociation enzyme	Donor	Donor_ID_2	Age	BMI	Smoking_status	Years_smoking	Gender	Version	Sequencing_run_gene_expression	ID_BCR	ID_TCR
5841STDY7991475	A37-LNG-1-SC-45P-1	Lower Left Lobe	LowLeftPar	1	single_cells	5841STDY7991475	LibCD45pos	CD45pos	Liberase	A37	428C	59	21.5	current	30	Female	10x5prime	30328	5841STDY7998693	5841STDY7998709
5841STDY7991476	A37-LNG-3-SC-45P-1	Bronchi 2-3 divison with surrounding parenchyma	Bronchi.2.3	3	single_cells	5841STDY7991476	LibCD45pos	CD45pos	Liberase	A37	428C	59	21.5	current	30	Female	10x5prime	30070	5841STDY7998694	5841STDY7998710
5841STDY7991477	A37-LNG-4-SC-45P-1	Bronchi 4th divison with surrounding parenchyma	Bronchi.4	4	single_cells	5841STDY7991477	LibCD45pos	CD45pos	Liberase	A37	428C	59	21.5	current	30	Female	10x5prime	30070	5841STDY7998695	5841STDY7998711
5841STDY7991478	A37-LNG-4-SC-45P-2	Bronchi 4th divison with surrounding parenchyma	Bronchi.4	4	single_cells	5841STDY7991478	LibCD45pos	CD45pos	Liberase	A37	428C	59	21.5	current	30	Female	10x5prime	30070	5841STDY7998696	5841STDY7998712
5841STDY7991479	A37-LNG-5-SC-45P-1	Upper left lobe	TopLeftPar	5	single_cells	5841STDY7991479	LibCD45pos	CD45pos	Liberase	A37	428C	59	21.5	current	30	Female	10x5prime	30070	5841STDY7998697	5841STDY7998713
5841STDY7991482	A37-LNG-1-SC-45N-1	Lower Left Lobe	LowLeftPar	1	single_cells	5841STDY7991482	LibCD45neg_TrypLibUndigest	CD45neg and Liberase undigested	Liberase and trypsin	A37	428C	59	21.5	current	30	Female	10x5prime	30070	5841STDY7998701	5841STDY7998717
5841STDY7991483	A37-LNG-2-SC-45N-1	Trachea	Trachea	2	single_cells	5841STDY7991483	LibCD45neg_TrypLibUndigest	CD45neg and Liberase undigested	Liberase and trypsin	A37	428C	59	21.5	current	30	Female	10x5prime	30070	5841STDY7998702	5841STDY7998718
5841STDY7991484	A37-LNG-3-SC-45N-1	Bronchi 2-3 divison with surrounding parenchyma	Bronchi.2.3	3	single_cells	5841STDY7991484	LibCD45neg_TrypLibUndigest	CD45neg and Liberase undigested	Liberase and trypsin	A37	428C	59	21.5	current	30	Female	10x5prime	30070	5841STDY7998703	5841STDY7998719
5841STDY7991485	A37-LNG-4-SC-45N-1	Bronchi 4th divison with surrounding parenchyma	Bronchi.4	4	single_cells	5841STDY7991485	LibCD45neg_TrypLibUndigest	CD45neg and Liberase undigested	Liberase and trypsin	A37	428C	59	21.5	current	30	Female	10x5prime	30070	5841STDY7998704	5841STDY7998720
5841STDY7991486	A37-LNG-4-SC-45N-2	Bronchi 4th divison with surrounding parenchyma	Bronchi.4	4	single_cells	5841STDY7991486	LibCD45neg_TrypLibUndigest	CD45neg and Liberase undigested	Liberase and trypsin	A37	428C	59	21.5	current	30	Female	10x5prime	30070	5841STDY7998705	5841STDY7998721
5841STDY7991487	A37-LNG-5-SC-45N-1	Upper left lobe	TopLeftPar	5	single_cells	5841STDY7991487	LibCD45neg_TrypLibUndigest	CD45neg and Liberase undigested	Liberase and trypsin	A37	428C	59	21.5	current	30	Female	10x5prime	30070	5841STDY7998706	5841STDY7998722
HCATisStab7732261	HCATisStab7732261	Lower Left Lobe	LowLeftPar	1	single_cells	HCATisStab7732261	ColAll	All cells	CollagenaseD	A26	386C	75	26.5	non	0	Female	10x3prime_v2	27674	NA	NA
HCATisStab7732262	HCATisStab7732262	Lower Left Lobe	LowLeftPar	1	single_cells	HCATisStab7732262	ColAll	All cells	CollagenaseD	A26	386C	75	26.5	non	0	Female	10x3prime_v2	27674	NA	NA
HCATisStab7732263	HCATisStab7732263	Lower Left Lobe	LowLeftPar	1	single_cells	HCATisStab7732263	ColAll	All cells	CollagenaseD	A26	386C	75	26.5	non	0	Female	10x3prime_v2	27674	NA	NA
HCATisStab7732264	HCATisStab7732264	Lower Left Lobe	LowLeftPar	1	single_cells	HCATisStab7732264	ColAll	All cells	CollagenaseD	A26	386C	75	26.5	non	0	Female	10x3prime_v2	27674	NA	NA
WSSS_A_LNG8620059	A47-LNG-1-SC-1st-1	Lower Left Lobe	LowLeftPar	1	single_cells	WSSS_A_LNG8620059	LibAll	All cells	Liberase	A47	490C	58	20.4	non	0	Female	10x5prime	32111	NA	NA
WSSS_A_LNG8620060	A47-LNG-1-SC-2nd-1	Lower Left Lobe	LowLeftPar	1	single_cells	WSSS_A_LNG8620060	TrypLibUndigest	Liberase undigested	Liberase and trypsin	A47	490C	58	20.4	non	0	Female	10x5prime	32111	NA	NA
WSSS_A_LNG8620061	A47-LNG-2-SC-1st-1	Trachea	Trachea	2	single_cells	WSSS_A_LNG8620061	LibAll	All cells	Liberase	A47	490C	58	20.4	non	0	Female	10x5prime	32111	NA	NA
WSSS_A_LNG8620062	A47-LNG-2-SC-2nd-1	Trachea	Trachea	2	single_cells	WSSS_A_LNG8620062	TrypLibUndigest	Liberase undigested	Liberase and trypsin	A47	490C	58	20.4	non	0	Female	10x5prime	32111	NA	WSSS_A_LNG8620155
WSSS_A_LNG8620063	A47-LNG-3-SC-1st-1	Bronchi 2-3 divison with surrounding parenchyma	Bronchi.2.3	3	single_cells	WSSS_A_LNG8620063	LibAll	All cells	Liberase	A47	490C	58	20.4	non	0	Female	10x5prime	32111	NA	WSSS_A_LNG8620156
WSSS_A_LNG8620064	A47-LNG-3-SC-2nd-1	Bronchi 2-3 divison with surrounding parenchyma	Bronchi.2.3	3	single_cells	WSSS_A_LNG8620064	TrypLibUndigest	Liberase undigested	Liberase and trypsin	A47	490C	58	20.4	non	0	Female	10x5prime	32111	NA	WSSS_A_LNG8620157
WSSS_A_LNG8620065	A47-LNG-4-SC-1st-1	Bronchi 4th divison with surrounding parenchyma	Bronchi.4	4	single_cells	WSSS_A_LNG8620065	LibAll	All cells	Liberase	A47	490C	58	20.4	non	0	Female	10x5prime	32111	NA	WSSS_A_LNG8620158
WSSS_A_LNG8620066	A47-LNG-4-SC-2nd-1	Bronchi 4th divison with surrounding parenchyma	Bronchi.4	4	single_cells	WSSS_A_LNG8620066	TrypLibUndigest	Liberase undigested	Liberase and trypsin	A47	490C	58	20.4	non	0	Female	10x5prime	32111	NA	WSSS_A_LNG8620159
WSSS_A_LNG8620067	A47-LNG-5-SC-1st-1	Upper left lobe	TopLeftPar	5	single_cells	WSSS_A_LNG8620067	LibAll	All cells	Liberase	A47	490C	58	20.4	non	0	Female	10x5prime	32111	NA	NA
WSSS_A_LNG8620068	A47-LNG-5-SC-2nd-1	Upper left lobe	TopLeftPar	5	single_cells	WSSS_A_LNG8620068	TrypLibUndigest	Liberase undigested	Liberase and trypsin	A47	490C	58	20.4	non	0	Female	10x5prime	32111	NA	NA
WSSS_A_LNG8708934	A37-LNG-1-SC-45P-1	Lower Left Lobe	LowLeftPar	1	single_cells	WSSS_A_LNG8708934	LibCD45pos	CD45pos	Liberase	A37	428C	59	21.5	current	30	Female	10x5prime	30070	5841STDY7998693	5841STDY7998709
WSSS8015042	A40-LNG-1-SC-45P-1	Lower Left Lobe	LowLeftPar	1	single_cells	WSSS8015042	LibCD45pos	CD45pos	Liberase	A40	453C	64	39.1	current	50	Male	10x5prime	31131	WSSS8090101	WSSS8090091
WSSS8015043	A40-LNG-2-SC-45P-1	Trachea	Trachea	2	single_cells	WSSS8015043	LibCD45pos	CD45pos	Liberase	A40	453C	64	39.1	current	50	Male	10x5prime	31131	WSSS8090102	WSSS8090092
WSSS8015044	A40-LNG-3-SC-45P-1	Bronchi 2-3 divison with surrounding parenchyma	Bronchi.2.3	3	single_cells	WSSS8015044	LibCD45pos	CD45pos	Liberase	A40	453C	64	39.1	current	50	Male	10x5prime	31131	WSSS8090103	WSSS8090093
WSSS8015045	A40-LNG-4-SC-45P-1	Bronchi 4th divison with surrounding parenchyma	Bronchi.4	4	single_cells	WSSS8015045	LibCD45pos	CD45pos	Liberase	A40	453C	64	39.1	current	50	Male	10x5prime	31131	WSSS8090104	WSSS8090094
WSSS8015046	A40-LNG-5-SC-45P-1	Upper left lobe	TopLeftPar	5	single_cells	WSSS8015046	LibCD45pos	CD45pos	Liberase	A40	453C	64	39.1	current	50	Male	10x5prime	31131	WSSS8090105	WSSS8090095
WSSS8015047	A40-LNG-1-SC-45N-1	Lower Left Lobe	LowLeftPar	1	single_cells	WSSS8015047	LibCD45neg_TrypLibUndigest	CD45neg and Liberase undigested	Liberase and trypsin	A40	453C	64	39.1	current	50	Male	10x5prime	31131	WSSS8090106	WSSS8090096
WSSS8015048	A40-LNG-2-SC-45N-1	Trachea	Trachea	2	single_cells	WSSS8015048	LibCD45neg_TrypLibUndigest	CD45neg and Liberase undigested	Liberase and trypsin	A40	453C	64	39.1	current	50	Male	10x5prime	31131	WSSS8090107	WSSS8090097
WSSS8015049	A40-LNG-3-SC-45N-1	Bronchi 2-3 divison with surrounding parenchyma	Bronchi.2.3	3	single_cells	WSSS8015049	LibCD45neg_TrypLibUndigest	CD45neg and Liberase undigested	Liberase and trypsin	A40	453C	64	39.1	current	50	Male	10x5prime	31131	WSSS8090108	WSSS8090098
WSSS8015050	A40-LNG-4-SC-45N-1	Bronchi 4th divison with surrounding parenchyma	Bronchi.4	4	single_cells	WSSS8015050	LibCD45neg_TrypLibUndigest	CD45neg and Liberase undigested	Liberase and trypsin	A40	453C	64	39.1	current	50	Male	10x5prime	31131	WSSS8090109	WSSS8090099
WSSS8015051	A40-LNG-5-SC-45N-1	Upper left lobe	TopLeftPar	5	single_cells	WSSS8015051	LibCD45neg_TrypLibUndigest	CD45neg and Liberase undigested	Liberase and trypsin	A40	453C	64	39.1	current	50	Male	10x5prime	31131	WSSS8090110	WSSS8090100
WSSS8062679	A43-LNG-1-SC-45N-2	Lower Left Lobe	LowLeftPar	1	single_cells	WSSS8062679	LibCD45neg_TrypLibUndigest	CD45neg and Liberase undigested	Liberase and trypsin	A43	464C	35	21.6	current	uncertain	Male	10x5prime	30481	NA	NA
WSSS8062680	A43-LNG-2-SC-45N-2	Trachea	Trachea	2	single_cells	WSSS8062680	LibCD45neg_TrypLibUndigest	CD45neg and Liberase undigested	Liberase and trypsin	A43	464C	35	21.6	current	uncertain	Male	10x5prime	30481	NA	NA
WSSS8062681	A43-LNG-3-SC-45N-2	Bronchi 2-3 divison with surrounding parenchyma	Bronchi.2.3	3	single_cells	WSSS8062681	LibCD45neg_TrypLibUndigest	CD45neg and Liberase undigested	Liberase and trypsin	A43	464C	35	21.6	current	uncertain	Male	10x5prime	30481	NA	NA
WSSS8062682	A43-LNG-5-SC-45N-2	Upper left lobe	TopLeftPar	5	single_cells	WSSS8062682	LibCD45neg_TrypLibUndigest	CD45neg and Liberase undigested	Liberase and trypsin	A43	464C	35	21.6	current	uncertain	Male	10x5prime	30481	NA	NA
WSSS8123922	A44-LNG-1-SC-45P-1	Lower Left Lobe	LowLeftPar	1	single_cells	WSSS8123922	LibCD45pos	CD45pos	Liberase	A44	466C	66	24.5	current	40	Male	10x5prime	31131	WSSS8123932	WSSS8123942
WSSS8123923	A44-LNG-2-SC-45P-1	Trachea	Trachea	2	single_cells	WSSS8123923	LibCD45pos	CD45pos	Liberase	A44	466C	66	24.5	current	40	Male	10x5prime	31131	WSSS8123933	WSSS8123943
WSSS8123924	A44-LNG-3-SC-45P-1	Bronchi 2-3 divison with surrounding parenchyma	Bronchi.2.3	3	single_cells	WSSS8123924	LibCD45pos	CD45pos	Liberase	A44	466C	66	24.5	current	40	Male	10x5prime	31131	WSSS8123934	WSSS8123944
WSSS8123925	A44-LNG-4-SC-45P-1	Bronchi 4th divison with surrounding parenchyma	Bronchi.4	4	single_cells	WSSS8123925	LibCD45pos	CD45pos	Liberase	A44	466C	66	24.5	current	40	Male	10x5prime	31131	WSSS8123935	WSSS8123945
WSSS8123926	A44-LNG-5-SC-45P-1	Upper left lobe	TopLeftPar	5	single_cells	WSSS8123926	LibCD45pos	CD45pos	Liberase	A44	466C	66	24.5	current	40	Male	10x5prime	31131	WSSS8123936	WSSS8123946
WSSS8123927	A44-LNG-1-SC-45N-1	Lower Left Lobe	LowLeftPar	1	single_cells	WSSS8123927	LibCD45neg_TrypLibUndigest	CD45neg and Liberase undigested	Liberase and trypsin	A44	466C	66	24.5	current	40	Male	10x5prime	31131	WSSS8123937	WSSS8123947
WSSS8123928	A44-LNG-2-SC-45N-1	Trachea	Trachea	2	single_cells	WSSS8123928	LibCD45neg_TrypLibUndigest	CD45neg and Liberase undigested	Liberase and trypsin	A44	466C	66	24.5	current	40	Male	10x5prime	31131	WSSS8123938	WSSS8123948
WSSS8123929	A44-LNG-3-SC-45N-1	Bronchi 2-3 divison with surrounding parenchyma	Bronchi.2.3	3	single_cells	WSSS8123929	LibCD45neg_TrypLibUndigest	CD45neg and Liberase undigested	Liberase and trypsin	A44	466C	66	24.5	current	40	Male	10x5prime	31131	WSSS8123939	WSSS8123949
WSSS8123930	A44-LNG-4-SC-45N-1	Bronchi 4th divison with surrounding parenchyma	Bronchi.4	4	single_cells	WSSS8123930	LibCD45neg_TrypLibUndigest	CD45neg and Liberase undigested	Liberase and trypsin	A44	466C	66	24.5	current	40	Male	10x5prime	31131	WSSS8123940	WSSS8123950
WSSS8123931	A44-LNG-5-SC-45N-1	Upper left lobe	TopLeftPar	5	single_cells	WSSS8123931	LibCD45neg_TrypLibUndigest	CD45neg and Liberase undigested	Liberase and trypsin	A44	466C	66	24.5	current	40	Male	10x5prime	31131	WSSS8123941	WSSS8123951
WTDAtest7732265	A26-LNG-2-SC-45P-5	Trachea	Trachea	2	single_cells	WTDAtest7732265	LibCD45pos	CD45pos	Liberase	A26	386C	75	26.5	non	0	Female	10x3prime_v2	27674	NA	NA
WTDAtest7732266	A26-LNG-2-SC-45N-5	Trachea	Trachea	2	single_cells	WTDAtest7732266	LibCD45neg	CD45neg	Liberase	A26	386C	75	26.5	non	0	Female	10x3prime_v2	27674	NA	NA
WTDAtest7732267	A26-LNG-2-SC-5	Trachea	Trachea	2	single_cells	WTDAtest7732267	TrypLibUndigest	All cells	Liberase and trypsin	A26	386C	75	26.5	non	0	Female	10x3prime_v2	27674	NA	NA
WTDAtest7732268	A26-LNG-1-SC-45P-5	Lower Left Lobe	LowLeftPar	1	single_cells	WTDAtest7732268	LibCD45pos	CD45pos	Liberase	A26	386C	75	26.5	non	0	Female	10x3prime_v2	27674	NA	NA
WTDAtest7732269	A26-LNG-1-SC-45N-5	Lower Left Lobe	LowLeftPar	1	single_cells	WTDAtest7732269	LibCD45neg	CD45neg	Liberase	A26	386C	75	26.5	non	0	Female	10x3prime_v2	27674	NA	NA
WTDAtest7732270	A26-LNG-1-SC-5	Lower Left Lobe	LowLeftPar	1	single_cells	WTDAtest7732270	TrypLibUndigest	All cells	Liberase and trypsin	A26	386C	75	26.5	non	0	Female	10x3prime_v2	27674	NA	NA
WTDAtest7887999	A32-LNG-1-SC-45N-1	Lower Left Lobe	LowLeftPar	1	single_cells	WTDAtest7887999	LibCD45neg_TrypLibUndigest	CD45neg and Liberase undigested	Liberase and trypsin	A32	411C	29	22	current	15	Male	10x3prime_v2	28950	NA	NA
WTDAtest7888000	A32-LNG-1-SC-45P-1	Lower Left Lobe	LowLeftPar	1	single_cells	WTDAtest7888000	LibCD45pos	CD45pos	Liberase	A32	411C	29	22	current	15	Male	10x3prime_v2	28950	NA	NA
WTDAtest7888001	A32-LNG-2-SC-45N-1	Trachea	Trachea	2	single_cells	WTDAtest7888001	LibCD45neg_TrypLibUndigest	CD45neg and Liberase undigested	Liberase and trypsin	A32	411C	29	22	current	15	Male	10x3prime_v2	28950	NA	NA
WTDAtest7888002	A32-LNG-2-SC-45P-1	Trachea	Trachea	2	single_cells	WTDAtest7888002	LibCD45pos	CD45pos	Liberase	A32	411C	29	22	current	15	Male	10x3prime_v2	28950	NA	NA
