## Supplementary Table 4 for "A spatial multi-omics atlas of the human lung reveals a novel immune cell survival niche"

### Sheet: Sheet1
Visium slide ID	Visium slide region	Airway_Smooth_Muscle	Arterial_vessel	Cartilage	Glands	Mesothelium	Multilayer_epithelium	Nerve	Parenchyma	Perichondrium	Pulmonary_vessel	Small_airway	Venous_vessel	Immune infiltrate
WSA_LngSP8759310	Trachea	y		y	y		y			y
WSA_LngSP8759311	Bronchi	y	y	y	y		y	y		y			y
WSA_LngSP8759312	Bronchi	y	y	y	y		y	y		y
WSA_LngSP8759313	Bronchi	y	y	y	y		y	y		y
WSA_LngSP9258462	Parenchyma					y			y
WSA_LngSP9258463	Bronchi	y	y	y	y		y	y	y	y
WSA_LngSP9258464	Bronchi	y		y	y		y	y		y
WSA_LngSP9258465	Parenchyma					y			y
WSA_LngSP9258466	Parenchyma					y			y
WSA_LngSP9258467	Bronchi	y	y	y	y		y	y	y	y
WSA_LngSP9258468	Bronchi	y	y	y	y		y	y		y
WSA_LngSP9258469	Parenchyma					y			y
WSA_LngSP10193345	Parenchyma								y		y
WSA_LngSP10193346	Parenchyma					y			y		y	y
WSA_LngSP10193347	Parenchyma					y			y		y	y
WSA_LngSP10193348	Bronchi	y		y	y		y		y	y				y
