## Supplementary Table 5 for "A spatial multi-omics atlas of the human lung reveals a novel immune cell survival niche"

### Sheet: Sheet1
Cycle	Marker	Clone	Conjugate	Vendor	Catalog number	Dilution
1	Hoechst 33258	-	-	Biotum	40044	1/10 000
	CD3	UCHT1	AF488	BioLegend	300415	1/50
	CD31	WM-59	PE	Thermofisher	12-0319-42	1/50
	CD19	HIB19	AF594	BioLegend	302250	1/50
	HLA-DR	TAL-1B5	AF647	Abcam	ab223907	1/100
2	IgD	IA6-2	AF488	BioLegend	348216	1/50
	CD4	RPA-T4	AF647	BioLegend	300523	1/50
3	IgA2	A9604D2	AF488	Southern Biotech	9140-30	1/400
	IgG	HP6017	PE	BioLegend	409303	1/50
	EpCAM	1B7	eF660	Thermofisher	50-9326-42	1/50
4	VCAM1	IE10	AF488	R&D systems	FAB5649G	1/50
	CD206	19.2	PE	Thermofisher	12-2069-42	1/50
	CD11c	MJ4-27G12	APC	Miltenyi	130-114-102	1/50
5	Phalloidin	-	AF488	BioLegend	424201	1/250
	CXCR5	RF8B2	Rat primary	BD Biosciences	552032	1/100
	Goat anti-rat	Polyclonal	AF568	Thermofisher	A-11077	1/250
	CD45	HI30	APC	BioLegend	304012	1/50
